# Evolutionary and acclimatory shifts in ion transporter gene expression across salinity transitions in the copepod *Eurytemora carolleeae*

**DOI:** 10.64898/2026.11.03.763763

**Authors:** Teresa E Popp, Eva Blondeau-Bidet, Antoine Fraimout, Delphine Bonnet, Romain Gros, Carol Eunmi Lee, Catherine Lorin-Nebel

## Abstract

Many aquatic invaders are crossing biogeographic boundaries from saline to freshwater habitats. This transition often requires acclimation or evolution of physiological mechanisms to maintain internal ionic homeostasis. Populations of the copepod *Eurytemora affinis* complex have repeatedly invaded freshwater environments from saline habitats over the past century, providing an ideal model for investigating rapid adaptation to salinity change. Prior studies have found that ion transport-related genes form the largest functional categories of genes under selection and show evolutionary shifts in gene expression across saline to freshwater transitions in the *E. affinis* complex. In this study, focusing on the top targets of selection, we investigated evolutionary and acclimatory shifts in gene expression for 19 ion transport-related genes for populations of *E. carolleeae* (Atlantic clade of the *E. affinis* complex). Using a quantitative real-time PCR approach, we compared gene expression between ancestral saline and derived freshwater populations through a common garden reaction norm experiment and a laboratory natural selection experiment. We found that different ion transport-related gene paralogs within expanded gene families showed divergent patterns of expression in response to salinity change, consistent with specialization. For instance, Na^+^/K^+^-ATPase subunit *α* paralog 1 (*NKA-α-1)* and Na^+^,K^+^,2Cl^-^ Cotransporter paralog 3 *(NKCC-3)* exhibited the evolution of increased expression in the freshwater population across all conditions, relative to the saline population. In contrast, *Na^+^/H^+^ Antiporter* paralog 7 *(NHA-7)* and *NHA-5* showed evolution of elevated expression in the saline population under low salinity relative to the freshwater population. Several genes also showed evolutionary differences in plasticity between saline and freshwater populations, such that saline populations retained phenotypic plasticity, whereas freshwater populations were comparatively canalized. In the laboratory natural selection experiment imposing salinity decline, evolutionary responses of the paralogs *NKCC-3*, *NHA-5*, and *NHA-7* in the saline selection line largely recapitulated the evolutionary shifts observed in the natural populations. On the other hand, expression patterns of the ion transporters in the freshwater selection line showed little response during salinity increase, suggesting canalization. Together, these results reveal evolutionary and acclimatory divergence in gene expression among paralogs, suggesting the evolution of functional divergence among them.

**Graphical Abstract:** 
