## Supplementary Tables S1-S8 for "Evolutionary and acclimatory shifts in ion transporter gene expression across salinity transitions in the copepod *Eurytemora carolleeae*"

### Sheet: Title page
Evolutionary and acclimatory shifts in ion transporter gene expression across salinity transitions in the copepod Eurytemora carolleeae
Teresa E POPP1,2,† ORCID: 0000-0001-5481-2627 Eva BLONDEAU-BIDET2 ORCID: 0000-0002-8409-3544 Antoine FRAIMOUT2,‡ ORCID: 0000-0003-4552-3553 Delphine BONNET2 ORCID: 0000-0002-2040-1800 Romain GROS2 Carol Eunmi LEE1* ORCID: 0000-0001-6355-0542 Catherine LORIN-NEBEL2* ORCID: 0000-0001-6966-0080		1Department of Biology, University of Wisconsin, 430 Lincoln Drive, Madison, WI 53706, USA 2MARBEC, Univ. Montpellier, CNRS, IRD, Ifremer, Montpellier, France †Current address: Department of Entomology, The Ohio State University
List of Tables		Description
Supplementary Table: S1		Evolutionary shifts in gene expression in FW and SW populations of Eurytemora carolleeae from the common garden reaction norm experiment.
Supplementary Table: S2		Acclimatory shifts in gene expression in from 0-5, 0-15, and 5-15 ppt within FW and SW populations of Eurytemora carolleeae from common garden reaction norm experiment
Supplementary Table: S3		Common garden reaction norm ANOVA results of saline and freshwater populations at treatment salinities (0, 5, 15 ppt).
Supplementary Table: S4		Post hoc Pairwise t-test comparisons for NHAs compared to one another within a treatment (SW pop @ 0 ppt, FW pop @ 0 ppt, SW pop @ 15 ppt, FW pop @ 15 ppt)
Supplementary Table: S5		Trajectory of mRNA expression levels in a saline population after six generations of salinity decline (0ppt) compared to those of the saline ancestral populaiton at native salinity (15 ppt) in Eurytemora carolleeae.
Supplementary Table: S6		Trajectory of mRNA expression levels in a saline population after six generations of salinity decline (0ppt) compared to those of the freshwater invasive population at native salinity (0 ppt) in Eurytemora carolleeae.
Supplementary Table: S7		Trajectory of mRNA expression levels in a freshwater population after six generations of salinity increase (15 ppt) compared to those of the freshwater population in their native salinity (0 ppt) in Eurytemora carolleeae.
Supplementary Table: S8		Trajectory of mRNA expression levels in a freshwater population after six generations of salinity increase (15 ppt) compared to those of the ancestral saline populaiton native salinity (15 ppt) in Eurytemora carolleeae.

### Sheet: Table S1 - evolution LFC CG wit
Supplementary Table S1: Evolutionary shifts in gene expression between freshwater (FW) and saline (SW) populations of Eurytemora carolleeae from the common garden reaction norm experiment. Relative gene expression of FW and SW populations was measured after rearing for one generation under salinities of 0, 5, and 15 ppt. Relative expression refers to the amount of ion transporter (and CA) mRNA ex…
Gene	Salinity	FW pop mean ± SE	SW pop mean ± SE	Log2(FC): FW/SW	Tukey HSD p-value	Level of Significance
CA-11	0	0.24 ± 0.054	1.58 ± 0.457	-2.72	0.00327	**
	5	0.432 ± 0.096	1.00 ± 0.145	-1.21	0.426
	15	0.566 ± 0.044	1.48 ± 0.149	-1.39	0.0308	*
CA-12	0	0.004 ± 0.001	1.11 ± 0.147	-8.23	0.0531	*
	5	0.002 ± 0	1.10 ± 0.29	-9.34	0.0441	*
	15	0.004 ± 0.001	0.929 ± 0.256	-7.89	0.0582	*
CA-14	0	0.45 ± 0.068	1.46 ± 0.312	-1.7	0.566
	5	1.10 ± 0.19	1.50 ± 0.624	-0.448	0.986
	15	1.35 ± 0.362	2.75 ± 0.416	-1.07	0.142
CA-9	0	0.452 ± 0.071	0.108 ± 0.041	2.07	0.992
	5	1.74 ± 0.47	1.25 ± 0.26	0.479	0.957
	15	3.56 ± 0.431	2.39 ± 0.523	0.573	0.271
NHA-2	0	1.49 ± 0.554	1.71 ± 0.426	-0.203	1
	5	1.34 ± 0.255	1.82 ± 0.509	-0.434	0.993
	15	3.34 ± 0.705	1.48 ± 0.303	1.18	0.139
NHA-4	0	0.639 ± 0.156	0.894 ± 0.154	-0.484	0.976
	5	0.957 ± 0.111	1.42 ± 0.386	-0.57	0.818
	15	1.45 ± 0.166	1.29 ± 0.278	0.166	0.997
NHA-5	0	0.139 ± 0.079	6.61 ± 1.29	-5.57	0.00116	***
	5	0.145 ± 0.083	1.22 ± 0.361	-3.07	0.96
	15	0.18 ± 0.062	0.639 ± 0.071	-1.83	0.999
NHA-7	0	1.65 ± 0.107	4.58 ± 0.334	-1.48	3.36 x 10⁻¹¹	****
	5	0.844 ± 0.086	0.908 ± 0.092	-0.105	1
	15	0.803 ± 0.065	0.616 ± 0.114	0.383	0.973
NHE-Xd	0	1.03 ± 0.177	1.00 ± 0.186	0.044	1
	5	0.683 ± 0.118	1.36 ± 0.405	-0.989	0.508
	15	1.75 ± 0.205	1.43 ± 0.254	0.286	0.949
NKA-⍺1	0	18.9 ± 2.248	1.16 ± 0.277	4.04	2.84 x 10⁻¹¹	****
	5	6.99 ± 0.831	0.975 ± 0.205	2.84	0.0393	*
	15	15.0 ± 1.90	0.833 ± 0.147	4.17	3.51 x 10⁻⁹	****
NKA-⍺2	0	0.971 ± 0.264	1.01 ± 0.233	-0.06	1
	5	0.952 ± 0.14	1.00 ± 0.191	-0.072	1
	15	1.11 ± 0.214	0.896 ± 0.181	0.314	0.98
NKCC-2	0	5.11 ± 0.435	3.84 ± 0.348	0.413	0.0907
	5	1.73 ± 0.233	1.20 ± 0.299	0.524	0.8
	15	1.88 ± 0.082	0.204 ± 0.021	3.2	0.00187	**
NKCC-3	0	1.79 ± 0.105	0.875 ± 0.104	1.03	0.0419	*
	5	1.94 ± 0.107	1.17 ± 0.268	0.736	0.046	*
	15	1.30 ± 0.118	0.524 ± 0.138	1.31	0.053	*
Rh-2	0	0.397 ± 0.065	1.36 ± 0.272	-1.77	0.108
	5	0.415 ± 0.066	1.23 ± 0.308	-1.57	0.161
	15	0.48 ± 0.084	1.01 ± 0.222	-1.07	0.399
VHA-a	0	0.751 ± 0.116	0.813 ± 0.111	-0.116	1
	5	0.726 ± 0.065	1.21 ± 0.296	-0.738	0.422
	15	1.28 ± 0.074	1.02 ± 0.181	0.329	0.888
VHA-H	0	0.467 ± 0.093	0.73 ± 0.101	-0.644	0.971
	5	0.618 ± 0.1	1.18 ± 0.263	-0.932	0.486
	15	1.15 ± 0.206	1.25 ± 0.238	-0.123	0.999

### Sheet: Table S2 - acclimatory LFC CG w
Supplementary Table S2: Acclimatory shifts in gene expression in from 0-5, 5-15, and 0-15 ppt within FW and SW populations of Eurytemora carolleeae from common garden reactoion norm experiment. Relative expression levels between treatment salinities were compared after FW and SW populations were reared at treatment salinities of 0, 5, and 15 ppt for 1 generation under common garden reaction norm …
Gene Name	Population	Mean ± SE @ 0 ppt	Mean ± SE @ 5 ppt	Mean ± SE @ 15 ppt	Log2(FC): 0 ppt / 5 ppt	Tukey HSD p-value	Level of Significance	Log2(FC): 5 ppt / 15 ppt	Tukey HSD p-value	Level of Significance	Log2(FC): 0 ppt / 15 ppt	Tukey HSD p-value	Level of Significance
CA-11	FW	0.24 ± 0.054	0.432 ± 0.096	0.566 ± 0.044	-0.848	0.991		-0.389	0.998		-1.24	0.914
	SW	1.58 ± 0.457	1.00 ± 0.145	1.48 ± 0.149	0.658	0.409		-0.563	0.431		0.096	0.999
CA-12	FW	0.004 ± 0.001	0.002 ± 0	0.004 ± 0.001	1.12	1		-1.2	1		-0.082	1
	SW	1.11 ± 0.147	1.10 ± 0.290	0.929 ± 0.256	0.019	1		0.242	0.991		0.261	0.983
CA-14	FW	0.45 ± 0.068	1.10 ± 0.19	1.32 ± 0.362	-1.29	0.927		-0.257	0.999		-1.55	0.748
	SW	1.46 ± 0.312	1.50 ± 0.624	2.75 ± 0.416	-0.04	1		-0.873	0.297		-0.913	0.183
CA-9	FW	0.452 ± 0.071	1.74 ± 0.47	3.56 ± 0.431	-1.94	0.316		-1.04	0.033	*	-2.98	6.95 x 10⁻⁵	****
	SW	0.108 ± 0.041	1.25 ± 0.26	2.39 ± 0.523	-3.53	0.347		-0.941	0.288		-4.47	0.00133	***
NHA-1	FW	0.940 ± 0.088	1.02 ± 0.091	1.52 ± 0.101	-0.11	0.202		-0.586	0.3		-0.696	1
	SW	0.851 ± 0.097	1.20 ± 0.289	1.09 ± 0.157	-0.494	0.651		0.143	0.995		-0.352	0.877
NHA-2	FW	1.49 ± 0.554	1.34 ± 0.255	3.34 ± 0.705	0.146	1		-1.31	0.145		-1.17	0.206
	SW	1.71 ± 0.426	1.82 ± 0.509	1.48 ± 0.303	-0.085	1		0.298	0.998		0.213	0.999
NHA-3	FW	1.89 ± 0.612	0.498 ± 0.119	0.938 ± 0.395	1.92	0.298		-0.913	0.95		1.01	0.692
	SW	3.52 ± 0.381	1.30 ± 0.397	0.421 ± 0.178	1.43	0.0025	**	1.63	0.59		3.07	2.41 x 10⁻⁵	****
NHA-4	FW	0.639 ± 0.156	0.957 ± 0.111	1.45 ± 0.166	-0.584	0.961		-0.594	0.802		-1.18	0.273
	SW	0.894 ± 0.154	1.42 ± 0.386	1.28 ± 0.278	-0.669	0.62		0.141	0.999		-0.53	0.814
NHA-5	FW	0.139 ± 0.079	0.145 ± 0.083	0.180 ± 0.062	-0.06	1		-0.307	1		-0.367	1
	SW	6.61 ± 1.29	1.22 ± 0.361	0.639 ± 0.071	2.43	2.72 x 10⁻⁴	***	0.936	0.994		3.37	1.04 x 10⁻⁵	****
NHA-6	FW	0.32 ± 0.045	0.127 ± 0.014	0.303 ± 0.042	1.33	0.995		-1.25	0.996		0.081	1
	SW	2.14 ± 0.369	0.955 ± 0.13	0.635 ± 0.133	1.16	0.00724	**	0.589	0.926		1.75	1.10 x 10⁻⁴	***
NHA-7	FW	1.65 ± 0.107	0.844 ± 0.086	0.803 ± 0.065	0.963	0.127		0.072	1		1.04	0.0833
	SW	4.58 ± 0.334	0.908 ± 0.092	0.616 ± 0.114	2.34	8.27 x 10⁻¹³	****	0.56	0.858		2.9	8.25 x 10⁻¹³	****
NHE-Xd	FW	1.03 ± 0.177	0.683 ± 0.118	1.75 ± 0.205	0.595	0.971		-1.36	0.0808		-0.761	0.587
	SW	1.001 ± 0.186	1.36 ± 0.405	1.43 ± 0.254	-0.438	0.923		-0.081	1		-0.519	0.808
NKA-⍺1	FW	18.98 ± 2.24	6.99 ± 0.831	15.03 ± 1.90	1.44	1.28 x 10⁻⁵	****	-1.11	0.00148	**	0.337	0.406
	SW	1.16 ± 0.277	0.975 ± 0.205	0.833 ± 0.147	0.246	1		0.227	1		0.474	1
NKA-⍺2	FW	0.971 ± 0.264	0.952 ± 0.14	1.11 ± 0.214	0.028	1		-0.225	0.997		-0.198	0.998
	SW	1.01 ± 0.233	1.00 ± 0.191	0.896 ± 0.181	0.015	1		0.161	0.999		0.176	0.999
NKCC-2	FW	5.11 ± 0.435	1.73 ± 0.233	1.88 ± 0.082	1.57	1.87 x 10⁻⁷	****	-0.12	0.999		1.45	3.23 x 10⁻⁷	****
	SW	3.84 ± 0.348	1.201 ± 0.299	0.204 ± 0.021	1.68	4.01 x 10⁻⁷	****	2.56	0.151		4.24	9.30 x 10⁻¹¹	****
NKCC-3	FW	1.79 ± 0.105	1.94 ± 0.107	1.30 ± 0.118	-0.119	0.996		0.583	0.183		0.464	0.588
	SW	0.875 ± 0.104	1.17 ± 0.268	0.524 ± 0.138	-0.415	0.814		1.15	0.115		0.738	0.726
Rh-2	FW	0.397 ± 0.065	0.415 ± 0.066	0.480 ± 0.084	-0.065	1		-0.209	1		-0.274	1
	SW	1.36 ± 0.272	1.23 ± 0.308	1.01 ± 0.222	0.137	0.999		0.294	0.972		0.43	0.817
VHA-a	FW	0.751 ± 0.116	0.726 ± 0.065	1.28 ± 0.074	0.049	1		-0.813	0.315		-0.764	0.366
	SW	0.813 ± 0.111	1.21 ± 0.296	1.02 ± 0.181	-0.574	0.606		0.254	0.959		-0.32	0.953
VHA-H	FW	0.467 ± 0.093	0.618 ± 0.1	1.15 ± 0.206	-0.403	0.998		-0.896	0.545		-1.3	0.38
	SW	0.73 ± 0.101	1.18 ± 0.263	1.25 ± 0.238	-0.691	0.626		-0.087	1		-0.78	0.408

### Sheet: Table S3 - CG ANOVA results
Supplementary Table S3. Gene expression comparisons saline and freshwater populations reared at treatment salinities (0, 5, 15 ppt) in a common garden reaction norm experiment using an ANOVA. Statistical comparisons of gene expression between saline and freshwater populations at different treatment salinities, including the degrees of freedom (df), test statistics, p-values, and levels of signifi…
Two-way ANOVA - Log transformed
Gene Name	Comparison	df	test statistic F	p-value	Level of signif
CA-11	Population	1	25.2	2.02 x 10⁻⁵	****
	Salinity	2	2.92	0.0688
	Population x Salinity	2	0.978	0.387
CA-12	Population	1	484.6	1.33 x 10⁻²³	****
	Salinity	2	0.962	0.391
	Population x Salinity	2	1.35	0.272
CA-14	Population	1	3.69	0.0639
	Salinity	2	3.12	0.0583
	Population x Salinity	2	1.35	0.275
CA-9	Population	1	11.5	0.00143	**
	Salinity	2	32.02	1.68 x 10⁻⁹	****
	Population x Salinity	2	3.7	0.0321	*
NHA-2	Population	1	0.768	0.386
	Salinity	2	1.47	0.243
	Population x Salinity	2	1.1	0.345
NHA-4	Population	1	0.138	0.712
	Salinity	2	2.77	0.0727
	Population x Salinity	2	0.984	0.381
NHA-5	Population	1	76.6	2.44 x 10⁻¹⁰	****
	Salinity	2	6.19	0.00498	**
	Population x Salinity	2	3.99	0.0273	*
NHA-7	Population	1	5.09	0.0292	*
	Salinity	2	68.9	2.81 x 10⁻¹⁴	****
	Population x Salinity	2	12.3	5.80 x 10⁻⁵	****
NHE-Xd	Population	1	0.015	0.904
	Salinity	2	4.57	0.0154	*
	Population x Salinity	2	2.09	0.135
NKA-⍺1	Population	1	272.2	6.05 x 10⁻²¹	****
	Salinity	2	2.88	0.0662
	Population x Salinity	2	3.54	0.0372	*
NHA-a2	Population	1	0.133	0.717
	Salinity	2	0.22	0.803
	Population x Salinity	2	0.319	0.728
NKCC-2	Population	1	46.6	2.08 x 10⁻⁸	****
	Salinity	2	96.6	7.96 x 10⁻¹⁷	****
	Population x Salinity	2	27.9	1.52 x 10⁻⁸	****
NKCC-3	Population	1	22.9	3.07 x 10⁻⁵	****
	Salinity	2	7.07	0.00263	**
	Population x Salinity	2	0.925	0.406
Rh-2	Population	1	20.99	5.63 x 10⁻⁵	****
	Salinity	2	0.254	0.777
	Population x Salinity	2	0.523	0.597
VHA-H	Population	1	2.86	0.0978
	Salinity	2	4.39	0.0182	*
	Population x Salinity	2	1.11	0.338
VHA-a	Population	1	0.112	0.739
	Salinity	2	2.17	0.125
	Population x Salinity	2	2.52	0.0907
One-way ANOVA - Log Transformed
Gene Name	Population	Comparison	df	test statistic	p-value	Level of signif
NHA-1	SW	Salinity	2	0.578	0.567
	FW	Salinity	2	8.17	0.00238	**
NHA-3	SW	Salinity	2	16.6	1.26 x 10⁻⁴	***
	FW	Salinity	2	0.993	0.395
NHA-6	SW	Salinity	2	14.1	9.00 x 10⁻⁵	****
	FW	Salinity	2	7.23	0.00464	**

### Sheet: Table S4. Within treatment NHA 
Supplementary Table S4. Within-treatment pairwise comparisons of gene expression among members of the NHA gene family (Na⁺/H⁺ antiporters) in E. carolleeae, based on Student’s t-tests with Bonferroni correction for multiple comparisons. Comparisons were conducted within each combination of population (ancestral saline, SW; invading freshwater, FW) and treatment salinity (0 or 15 ppt) following on…
Group 1	Group 2	SW pop @ 0 ppt				FW pop @ 0 ppt				SW pop @ 15 ppt				FW pop @ 15 ppt
		Group 1 Mean ± SE	Group 2 Mean ± SE	Student's t	P-value	Group 1 Mean ± SE	Group 2 Mean ± SE	Student's t	P-value	Group 1 Mean ± SE	Group 2 Mean ± SE	Student's t	P-value	Group 1 Mean ± SE	Group 2 Mean ± SE	Student's t	P-value
NHA-1	NHA-2	0.592 ± 0.071	0.0141 ± 0.0037	10.6	3.36 × 10⁻7 ****	3.03 ± 0.355	0.0912 ± 0.0345	9.51	2.42 × 10⁻⁵ ****	7.583 ± 1.270	0.198 ± 0.052	12.2	8.53 × 10⁻7***	9.73 ± 0.674	0.327 ± 0.089	155.6	1.02 × 10⁻¹⁸ ****
NHA-1	NHA-3	0.592 ± 0.071	0.0207 ± 0.0024	18.03	3.01 × 10⁻11 ****	3.03 ± 0.355	0.0619 ± 0.035	6.21	0.0211 *	7.583 ± 1.270	0.070 ± 0.05	10.1	1.37 × 10⁻5****	9.73 ± 0.674	0.086 ± 0.037	201.661	1.55 × 10⁻¹⁸ ****
NHA-1	NHA-4	0.592 ± 0.071	0.2557 ± 0.046	4.09	7.37 × 10⁻4 ***	3.03 ± 0.355	0.531 ± 0.132	7.85	1.21 × 10⁻5 ****	7.583 ± 1.270	3.647 ± 0.894	2.67	0.349	9.73 ± 0.674	3.065 ± 0.455	53.6401	4.07 × 10⁻¹⁵ ****
NHA-1	NHA-5	0.592 ± 0.071	0.188 ± 0.039	4.55	5.21 × 10⁻4 ***	3.03 ± 0.355	0.0174 ± 0.015	5.72	0.0275 *	7.583 ± 1.270	0.182 ± 0.024	16	4.39 × 10⁻9 ****	9.73 ± 0.674	0.066 ± 0.024	242.418	7.41 × 10⁻¹⁸ ****
NHA-1	NHA-6	0.592 ± 0.071	0.0735 ± 0.012	11.3	1.36 × 10⁻9 ****	3.03 ± 0.355	0.0321 ± 0.0057	19.3	2.90 × 10⁻9 ****	7.583 ± 1.270	0.136 ± 0.035	14.2	2.21 × 10⁻8 ****	9.73 ± 0.674	0.053 ± 0.012	169.132	8.13 × 10⁻¹⁹ ****
NHA-1	NHA-7	0.592 ± 0.071	1.01 ± 0.0366	-4.52	0.00105 **	3.03 ± 0.355	1.29 ± 0.125	5.19	0.00412 **	7.583 ± 1.270	1.219 ± 0.305	6.3	3.01 × 10⁻4 ***	9.73 ± 0.674	1.162 ± 0.134	102.093	2.74 × 10⁻¹⁸ ****
NHA-2	NHA-3	0.0141 ± 0.0037	0.0207 ± 0.0024	-2.01	0.48	0.0912 ± 0.0345	0.0619 ± 0.035	0.424	0.696	0.198 ± 0.052	0.070 ± 0.05	2.47	0.897	0.327 ± 0.089	0.086 ± 0.037	0.449069	0.775
NHA-2	NHA-4	0.0141 ± 0.0037	0.2557 ± 0.046	-7.69	0.56	0.0912 ± 0.0345	0.531 ± 0.132	-4.75	0.0109 *	0.198 ± 0.052	3.647 ± 0.894	-6	0.00131 **	0.327 ± 0.089	3.065 ± 0.455	8.33366	1.03 × 10⁻⁵ ****
NHA-2	NHA-5	0.0141 ± 0.0037	0.188 ± 0.039	-6.2	0.0471 *	0.0912 ± 0.0345	0.0174 ± 0.015	1.98	0.158	0.198 ± 0.052	0.182 ± 0.024	0.007	0.988	0.327 ± 0.089	0.066 ± 0.024	0.458198	0.775
NHA-2	NHA-6	0.0141 ± 0.0037	0.0735 ± 0.012	-5.17	0.684	0.0912 ± 0.0345	0.0321 ± 0.0057	1.58	0.148	0.198 ± 0.052	0.136 ± 0.035	1.14	0.988	0.327 ± 0.089	0.053 ± 0.012	0.534012	0.775
NHA-2	NHA-7	0.0141 ± 0.0037	1.01 ± 0.0366	-12.9	1.90 × 10⁻⁷ ****	0.0912 ± 0.0345	1.29 ± 0.125	-7.65	1.49 × 10⁻4***	0.198 ± 0.052	1.219 ± 0.305	-4.26	0.0281 *	0.327 ± 0.089	1.162 ± 0.134	1.75518	0.149
NHA-3	NHA-4	0.0207 ± 0.0024	0.2557 ± 0.046	-10.3	0.0186 *	0.0619 ± 0.035	0.531 ± 0.132	-3.44	0.059	0.070 ± 0.05	3.647 ± 0.894	-6.83352	5.93 × 10⁻4 ***	0.086 ± 0.037	3.065 ± 0.455	9.49524	6.68 × 10⁻⁶ ****
NHA-3	NHA-5	0.0207 ± 0.0024	0.188 ± 0.039	-6.85	0.0752	0.0619 ± 0.035	0.0174 ± 0.015	1.52	0.215	0.070 ± 0.05	0.182 ± 0.024	-3.12164	0.258	0.086 ± 0.037	0.066 ± 0.024	0.0350739	0.983
NHA-3	NHA-6	0.0207 ± 0.0024	0.0735 ± 0.012	-6.58	0.0748	0.0619 ± 0.035	0.0321 ± 0.0057	5.32	0.645	0.070 ± 0.05	0.136 ± 0.035	-2.16472	0.988	0.086 ± 0.037	0.053 ± 0.012	0.061894	0.983
NHA-3	NHA-7	0.0207 ± 0.0024	1.01 ± 0.0366	-27	3.80 × 10⁻⁷ ****	0.0619 ± 0.035	1.29 ± 0.125	-5.04	0.0342 *	0.070 ± 0.05	1.219 ± 0.305	-5.50391	0.00547 **	0.086 ± 0.037	1.162 ± 0.134	2.22227	0.0815
NHA-4	NHA-5	0.2557 ± 0.046	0.188 ± 0.039	1.19	0.619	0.531 ± 0.132	0.0174 ± 0.015	3.98	0.656	3.647 ± 0.894	0.182 ± 0.024	7.45512	6.47 × 10⁻5 ****	3.065 ± 0.455	0.066 ± 0.024	9.22231	1.47 × 10⁻⁵ ****
NHA-4	NHA-6	0.2557 ± 0.046	0.0735 ± 0.012	4.97	0.282	0.531 ± 0.132	0.0321 ± 0.0057	9.86	4.23× 10⁻7***	3.647 ± 0.894	0.136 ± 0.035	7.76427	4.07 × 10⁻5 ****	3.065 ± 0.455	0.053 ± 0.012	9.85767	2.56 × 10⁻⁶ ****
NHA-4	NHA-7	0.2557 ± 0.046	1.01 ± 0.0366	-8	1.30 × 10⁻⁵ ****	0.531 ± 0.132	1.29 ± 0.125	-4.6	0.00148 **	3.647 ± 0.894	1.219 ± 0.305	2.50084	0.0541 *	3.065 ± 0.455	1.162 ± 0.134	4.86234	7.44 × 10⁻⁴ ***
NHA-5	NHA-6	0.188 ± 0.039	0.0735 ± 0.012	2.62	0.112	0.0174 ± 0.015	0.0321 ± 0.0057	-1.43	0.28	0.182 ± 0.024	0.136 ± 0.035	1.49877	0.988	0.066 ± 0.024	0.053 ± 0.012	0.0219829	0.983
NHA-5	NHA-7	0.188 ± 0.039	1.01 ± 0.0366	-7.34	7.10 × 10⁻⁵ ****	0.0174 ± 0.015	1.29 ± 0.125	-4.97	0.0369 *	0.182 ± 0.024	1.219 ± 0.305	-5.40989	0.00250 **	0.066 ± 0.024	1.162 ± 0.134	2.13121	0.0929
NHA-6	NHA-7	0.0735 ± 0.012	1.01 ± 0.0366	-19.6	3.60 × 10⁻⁷ ****	0.0321 ± 0.0057	1.29 ± 0.125	-16.83	9.38 × 10⁻8****	0.136 ± 0.035	1.219 ± 0.305	-5.80623	0.00128 **	0.053 ± 0.012	1.162 ± 0.134	2.41024	0.0606

### Sheet: Table S5 Traj Salinity decline 
Supplementary Table S5: Results from the laboratory natural selection experiment (salinity decline). Here we show the trajectories of mRNA expression levels in a saline population of Eurytemora carolleeae after selection at 0 ppt for six generations, compared to the saline ancestral population maintained at its native salinity (15 ppt). Gene Name lists the iono/osmoregulatory genes analyzed. Sele…
Gene Name	Selection Line or Control	Group	Mean ± SE expression gen 6	Mean ± SE expression gen 1	Log2(FC) gen 6 / gen 1	Effect Size Cohen's d	Model	Model std. error	Test statistic	p-value	Level of signif	Trend
CA-11	Selection Line	0 ppt: gen 1 vs gen 6	0.410 ± 0.066	1.00 ± 0.226	-1.29	-0.86277	lm	0.448	-1.33	0.21
	Control Line	15 ppt: gen 1 vs gen 6	1.78 ± 0.453	1.27 ± 0.12	0.482	0.702082	lm	0.364	1.38	0.187
		0 ppt vs 15 ppt intercept					glm	0.582	1.89	0.0701
CA-12	Selection Line	0 ppt: gen 1 vs gen 6	1.99 ± 0.712	1.28 ± 0.178	0.636	0.973528	lm	0.481	1.48	0.167
	Control Line	15 ppt: gen 1 vs gen 6	3.04 ± 0.68	1.07 ± 0.296	1.5	1.56	lm	0.63	3.12	0.007	**	increase
		0 ppt vs 15 ppt intercept					glm	0.89	1.41	0.171
CA-14	Selection Line	0 ppt: gen 1 vs gen 6	1.16 ± 0.139	0.916 ± 0.172	0.337	0.453822	lm	0.346	0.697	0.499
	Control Line	15 ppt: gen 1 vs gen 6	2.36 ± 0.651	1.59 ± 0.31	0.573	0.613285	lm	0.63	1.23	0.238
		0 ppt vs 15 ppt intercept					glm	0.832	0.638	0.528
CA-9	Selection Line	0 ppt: gen 1 vs gen 6	0.446 ± 0.194	0.343 ± 0.14	0.379	0.242329	lm	0.28	0.368	0.72
	Control Line	15 ppt: gen 1 vs gen 6	9.41 ± 2.44	7.69 ± 1.814	0.291	0.282814	lm	3.23	0.531	0.603
		0 ppt vs 15 ppt intercept					glm	3.91	0.413	0.683
NHA-1	Selection Line	0 ppt: gen 1 vs gen 6	1.38 ± 0.067	0.88 ± 0.105	0.645	1.63	lm	0.2	2.48	0.0306	*	increase
	Control Line	15 ppt: gen 1 vs gen 6	1.70 ± 0.322	1.12 ± 0.162	0.593	0.88901	lm	0.321	1.78	0.0944
		0 ppt vs 15 ppt intercept					glm	0.439	0.169	0.867
NHA-2	Selection Line	0 ppt: gen 1 vs gen 6	1.14 ± 0.21	1.37 ± 0.358	-0.272	-0.22759	lm	0.682	-0.346	0.736
	Control Line	15 ppt: gen 1 vs gen 6	2.47 ± 0.495	1.07 ± 0.167	1.21	1.69	lm	0.416	3.37	0.00388	**	increase
		0 ppt vs 15 ppt intercept					glm	0.761	2.15	0.0405	*	diverge
NHA-3	Selection Line	0 ppt: gen 1 vs gen 6	6.19 ± 1.42	2.82 ± 0.406	1.14	2.18	lm	1.03	3.27	0.00847	**	increase
	Control Line	15 ppt: gen 1 vs gen 6	1.96 ± 0.538	0.421 ± 0.108	2.22	1.85	lm	0.431	3.58	0.00303	**	increase
		0 ppt vs 15 ppt intercept					glm	1	-1.83	0.0791
NHA-4	Selection Line	0 ppt: gen 1 vs gen 6	1.04 ± 0.384	0.941 ± 0.17	0.142	0.167123	lm	0.379	0.257	0.802
	Control Line	15 ppt: gen 1 vs gen 6	2.08 ± 0.388	1.36 ± 0.292	0.615	0.748246	lm	0.489	1.47	0.161
		0 ppt vs 15 ppt intercept					glm	0.674	0.925	0.363
NHA-5	Selection Line	0 ppt: gen 1 vs gen 6	11.1 ± 1.26	3.88 ± 0.796	1.524	2.96	lm	1.62	4.49	9.17 × 10⁻⁴	***	increase
	Control Line	15 ppt: gen 1 vs gen 6	1.50 ± 0.498	0.342 ± 0.044	2.14	1.67	lm	0.347	3.35	0.00408	**	increase
		0 ppt vs 15 ppt intercept					glm	1.37	-4.46	1.31 × 10⁻⁴	***	diverge
NHA-6	Selection Line	0 ppt: gen 1 vs gen 6	3.13 ± 0.988	2.22 ± 0.401	0.493	0.646093	lm	0.912	0.992	0.341
	Control Line	15 ppt: gen 1 vs gen 6	1.62 ± 0.193	0.620 ± 0.107	1.38	2.47	lm	0.203	4.93	1.50 × 10⁻⁴	***	increase
		0 ppt vs 15 ppt intercept					glm	0.794	0.119	0.906
NHA-7	Selection Line	0 ppt: gen 1 vs gen 6	4.80 ± 0.606	2.98 ± 0.368	0.69	1.6	lm	0.753	2.42	0.0339	*	increase
	Control Line	15 ppt: gen 1 vs gen 6	1.01 ± 0.104	0.438 ± 0.084	1.2	2.09042	lm	0.138	4.12	9.11 × 10⁻⁴	***	increase
		0 ppt vs 15 ppt intercept					glm	0.642	-1.96	0.0611
NHE-Xd	Selection Line	0 ppt: gen 1 vs gen 6	0.968 ± 0.268	1.04 ± 0.202	-0.098	-0.1111	lm	0.401	-0.169	0.869
	Control Line	15 ppt: gen 1 vs gen 6	1.80 ± 0.551	1.49 ± 0.275	0.279	0.293324	lm	0.547	0.578	0.572
		0 ppt vs 15 ppt intercept					glm	0.756	0.508	0.616
NKA-⍺1	Selection Line	0 ppt: gen 1 vs gen 6	1.42 ± 0.205	1.58 ± 0.415	-0.159	-0.13841	lm	0.787	-0.21	0.837
	Control Line	15 ppt: gen 1 vs gen 6	2.50 ± 0.826	1.14 ± 0.211	1.14	1.19	lm	0.62	2.2	0.0452	*	increase
		0 ppt vs 15 ppt intercept					glm	0.996	1.54	0.137
NKA-⍺2	Selection Line	0 ppt: gen 1 vs gen 6	1.52 ± 0.185	1.33 ± 0.319	0.189	0.191348	lm	0.635	0.294	0.774
	Control Line	15 ppt: gen 1 vs gen 6	1.34 ± 0.233	1.18 ± 0.238	0.192	0.2219	lm	0.402	0.417	0.683
		0 ppt vs 15 ppt intercept					glm	0.723	-0.026	0.979
NKCC-2	Selection Line	0 ppt: gen 1 vs gen 6	6.07 ± 0.612	5.35 ± 0.531	0.182	0.454068	lm	1.04	0.69	0.505
	Control Line	15 ppt: gen 1 vs gen 6	0.973 ± 0.112	0.256 ± 0.031	1.93	4.48969	lm	0.086	8.32	8.60 × 10⁻⁷	****	increase
		0 ppt vs 15 ppt intercept					glm	0.9	-0.003	0.998
NKCC-3	Selection Line	0 ppt: gen 1 vs gen 6	3.27 ± 0.07	1.44 ± 0.153	1.19	4.17	lm	0.289	6.33	5.59 × 10⁻⁵	****	increase
	Control Line	15 ppt: gen 1 vs gen 6	2.20 ± 0.435	0.995 ± 0.201	1.15	1.47	lm	0.417	2.89	0.0113	*	increase
		0 ppt vs 15 ppt intercept					glm	0.571	-1.1	0.282
Rh-2	Selection Line	0 ppt: gen 1 vs gen 6	1.02 ± 0.451	1.31 ± 0.26	-0.372	-0.35222	lm	0.553	-0.541	0.599
	Control Line	15 ppt: gen 1 vs gen 6	1.19 ± 0.131	0.962 ± 0.145	0.306	0.522526	lm	0.221	1.03	0.32
		0 ppt vs 15 ppt intercept					glm	0.539	0.977	0.337
VHA-a	Selection Line	0 ppt: gen 1 vs gen 6	1.32 ± 0.169	0.89 ± 0.135	0.574	1.07	lm	0.267	1.62	0.132
	Control Line	15 ppt: gen 1 vs gen 6	1.80 ± 0.242	1.18 ± 0.211	0.609	0.899401	lm	0.345	1.8	0.0909
		0 ppt vs 15 ppt intercept					glm	0.489	0.381	0.706
VHA-H	Selection Line	0 ppt: gen 1 vs gen 6	0.895 ± 0.072	0.889 ± 0.135	0.011	0.01699	lm	0.257	0.026	0.98
	Control Line	15 ppt: gen 1 vs gen 6	1.16 ± 0.114	1.52 ± 0.302	-0.398	-0.42749	lm	0.463	-0.793	0.441
		0 ppt vs 15 ppt intercept					glm	0.589	-0.634	0.532

### Sheet: Table S6. Traj Salinity decline
Supplementary Table S6: Results from the laboratory natural selection experiment (salinity decline). Here we show the trajectories of mRNA expression levels in a saline population after six generations of salinity decline (0ppt) compared to those of the freshwater invasive population at native salinity (0 ppt) in Eurytemora carolleeae. Gene Name as the name of the iono/osmoregulatory gene analyze…
Gene Name	Selection Line or Control	Group	Mean ± SE expression gen 6	Mean ± SE expression gen 1	Log2(FC) gen 6 / gen 1	Effect Size Cohen's d	Model	Model std. error	Test statistic	p-value	Level of signif	Trend
CA-11	Control Line	FW: gen 1 vs gen 6	0.662 ± 0.252	0.834 ± 0.227	-0.334	-0.28634	lm	0.369	-0.468	0.65
	Selection Line	SW: gen 1 vs gen 6	0.787 ± 0.127	1.93 ± 0.435	-1.29	-0.86272	lm	0.859	-1.33	0.21
		FW vs SW interaction					glm	0.944	1.02	0.317
CA-12	Control Line	FW: gen 1 vs gen 6	0.006 ± 0.001	0.065 ± 0.051	-3.34	NA	lm	0.125	-0.469	0.664
	Selection Line	SW: gen 1 vs gen 6	6.61 ± 2.36	6.45 ± 2.26	0.037	0.023577	lm	4.58	0.036	0.972
		FW vs SW interaction					glm	7.76	-0.029	0.977
CA-14	Control Line	FW: gen 1 vs gen 6	0.939± 0.215	0.95 ± 0.519	-0.018	-0.01121	lm	0.67	-0.017	0.987
	Selection Line	SW: gen 1 vs gen 6	1.94 ± 0.234	1.54 ± 0.29	0.337	0.453877	lm	0.581	0.697	0.499
		FW vs SW interaction					glm	0.874	-0.477	0.639
CA-9	Control Line	FW: gen 1 vs gen 6	2.508 ± 1.049	2.44 ± 0.487	0.043	0.045013	lm	0.997	0.074	0.943
	Selection Line	SW: gen 1 vs gen 6	0.739 ± 0.322	0.568 ± 0.232	0.379	0.242382	lm	0.464	0.368	0.72
		FW vs SW interaction					glm	1.11	-0.088	0.931
NHA-1	Control Line	FW: gen 1 vs gen 6	0.991 ± 0.071	1.23 ± 0.284	-0.316	-0.33168	lm	0.44	-0.552	0.592
	Selection Line	SW: gen 1 vs gen 6	1.16 ± 0.057	0.744 ± 0.089	0.645	1.63	lm	0.169	2.48	0.0306	*	increase
		FW vs SW interaction					glm	0.489	-1.36	0.189
NHA-2	Control Line	FW: gen 1 vs gen 6	0.557 ± 0.103	1.61 ± 0.545	-1.54	-0.77701	lm	0.922	-1.15	0.281
	Selection Line	SW: gen 1 vs gen 6	0.913 ± 0.169	1.10 ± 0.288	-0.272	-0.22756	lm	0.549	-0.346	0.736
		FW vs SW interaction					glm	1.04	-0.834	0.414
NHA-3	Control Line	FW: gen 1 vs gen 6	0.649 ± 0.364	0.831 ± 0.336	-0.358	-0.23605	lm	0.547	-0.334	0.748
	Selection Line	SW: gen 1 vs gen 6	4.04 ± 0.929	1.84 ± 0.265	1.14	2.18	lm	0.675	3.27	0.00847	**	increase
		FW vs SW interaction					glm	0.895	-2.67	0.0163	*	diverge
NHA-4	Control Line	FW: gen 1 vs gen 6	0.452 ± 0.272	0.906 ± 0.259	-1.01	-0.63007	lm	0.434	-1.05	0.317
	Selection Line	SW: gen 1 vs gen 6	1.13 ± 0.419	1.03 ± 0.185	0.142	0.167154	lm	0.413	0.257	0.802
		FW vs SW interaction					glm	0.6	-0.934	0.36
NHA-5	Control Line	FW: gen 1 vs gen 6	0.204 ± 0.154	0.183 ± 0.05	0.16	0.12242	lm	0.121	0.177	0.864
	Selection Line	SW: gen 1 vs gen 6	14.2 ± 1.60	4.93 ± 1.01	1.52	2.96	lm	2.06	4.49	9.17 × 10⁻⁴	***	increase
		FW vs SW interaction					glm	2.27	-4.06	6.70 × 10⁻⁴	***	diverge
NHA-6	Control Line	FW: gen 1 vs gen 6	0.128 ± 0.008	0.742 ± 0.272	-2.53	-0.79762	lm	0.601	-1.02	0.334
	Selection Line	SW: gen 1 vs gen 6	3.39 ± 1.07	2.41 ± 0.435	0.493	0.646122	lm	0.989	0.992	0.341
		FW vs SW interaction					glm	1.28	-1.25	0.225
NHA-7	Control Line	FW: gen 1 vs gen 6	0.831 ± 0.42	0.653 ± 0.062	0.347	0.336781	lm	0.341	0.522	0.616
	Selection Line	SW: gen 1 vs gen 6	2.80 ± 0.353	1.74 ± 0.215	0.69	1.6	lm	0.439	2.42	0.0338	*	increase
		FW vs SW interaction					glm	0.564	-1.57	0.133
NHE-Xd	Control Line	FW: gen 1 vs gen 6	0.571 ± 0.095	0.983 ± 0.118	-0.784	-1.61	lm	0.166	-2.49	0.0376	*	decrease
	Selection Line	SW: gen 1 vs gen 6	1.11 ± 0.309	1.19 ± 0.232	-0.098	-0.11118	lm	0.462	-0.169	0.869
		FW vs SW interaction					glm	0.516	-0.649	0.524
NKA-⍺1	Control Line	FW: gen 1 vs gen 6	2.92 ± 0.595	5.69 ± 0.832	-0.965	-1.44	lm	1.21	-2.3	0.0469	*	decrease
	Selection Line	SW: gen 1 vs gen 6	0.292 ± 0.042	0.326 ± 0.085	-0.159	-0.13848	lm	0.162	-0.21	0.837
		FW vs SW interaction					glm	1.19	-2.31	0.0314	*	converge
NKA-⍺2	Control Line	FW: gen 1 vs gen 6	0.804 ± 0.3	1.37 ± 0.444	-0.77	-0.48132	lm	0.707	-0.801	0.44
	Selection Line	SW: gen 1 vs gen 6	1.25 ± 0.153	1.10 ± 0.263	0.189	0.191361	lm	0.524	0.294	0.774
		FW vs SW interaction					glm	0.887	-0.813	0.425
NKCC-2	Control Line	FW: gen 1 vs gen 6	0.929 ± 0.402	1.24 ± 0.247	-0.416	-0.43866	lm	0.444	-0.7	0.502
	Selection Line	SW: gen 1 vs gen 6	1.29 ± 0.13	1.14 ± 0.113	0.182	0.454126	lm	0.222	0.69	0.505
		FW vs SW interaction					glm	0.488	-0.951	0.353
NKCC-3	Control Line	FW: gen 1 vs gen 6	1.291 ± 0.07	1.47 ± 0.121	-0.183	-0.75429	lm	0.169	-1.03	0.341
	Selection Line	SW: gen 1 vs gen 6	1.50 ± 0.032	0.659 ± 0.07	1.19	4.17	lm	0.133	6.33	5.58 × 10⁻⁵	****	increase
		FW vs SW interaction					glm	0.209	-4.86	1.49 × 10⁻⁴	***	converge
Rh-2	Control Line	FW: gen 1 vs gen 6	0.593 ± 0.229	0.541 ± 0.093	0.134	0.156644	lm	0.205	0.256	0.803
	Selection Line	SW: gen 1 vs gen 6	1.32 ± 0.586	1.70 ± 0.337	-0.372	-0.35221	lm	0.717	-0.541	0.599
		FW vs SW interaction					glm	0.754	0.584	0.565
VHA-a	Control Line	FW: gen 1 vs gen 6	0.793 ± 0.053	0.841 ± 0.159	-0.084	-0.12435	lm	0.233	-0.203	0.843
	Selection Line	SW: gen 1 vs gen 6	1.27 ± 0.163	0.855 ± 0.13	0.574	1.07	lm	0.257	1.63	0.132
		FW vs SW interaction					glm	0.347	-1.34	0.194
VHA-H	Control Line	FW: gen 1 vs gen 6	0.484 ± 0.138	1.16 ± 0.422	-1.26	-0.80746	lm	0.539	-1.25	0.246
	Selection Line	SW: gen 1 vs gen 6	1.23 ± 0.099	1.22 ± 0.185	0.011	0.017046	lm	0.352	0.026	0.98
		FW vs SW interaction					glm	0.625	-1.09	0.288

### Sheet: Table S7 Traj Salinity increase
Supplementary Table S7: Results from the laboratory natural selection experiment (salinity increase). Here we show the trajectories of mRNA expression levels in a freshwater population after six generations of salinity increase (15 ppt) compared to those of the freshwater population in their native salinity (0 ppt) in Eurytemora carolleeae. Gene Name as the name of the iono/osmoregulatory gene an…
Gene Name	Selection Line or Control	Group	Mean ± SE expression gen 6	Mean ± SE expression gen 1	Log 2(FC) gen 6 / gen 1	Effect Size Cohen's d	Model	Model std. error	Test statistic	p-value	Level of signif	Trend
CA-11	Control Line	0 ppt: gen 1 vs gen 6	0.882 ± 0.336	1.11 ± 0.302	-0.334	-0.28637	lm	0.492	-0.468	0.65
	Selection Line	15 ppt: gen 1 vs gen 6	1.25 ± 0.268	1.01 ± 0.154	0.297	0.441262	lm	0.287	0.806	0.435
		0 ppt vs 15 ppt interaction					glm	0.543	0.851	0.404
CA-12	Control Line	0 ppt: gen 1 vs gen 6	0.135 ± NA	1.37 ± 1.08	-3.35	NA	lm	2.64	-0.469	0.663
	Selection Line	15 ppt: gen 1 vs gen 6	0.919 ± 0.709	0.316 ± 0.063	1.54	0.900948	lm	0.473	1.27	0.243
		0 ppt vs 15 ppt interaction					glm	2.02	0.912	0.381
CA-14	Control Line	0 ppt: gen 1 vs gen 6	0.820 ± 0.188	0.830 ± 0.453	-0.018	-0.01123	lm	0.585	-0.017	0.987
	Selection Line	15 ppt: gen 1 vs gen 6	0.628 ± 0.108	0.999 ± 0.249	-0.67	-0.61018	lm	0.32	-1.16	0.268
		0 ppt vs 15 ppt interaction					glm	0.613	-0.588	0.563
CA-9	Control Line	0 ppt: gen 1 vs gen 6	0.457 ± 0.191	0.635 ± 0.207	-0.474	-0.31476	lm	0.34	-0.524	0.611
	Selection Line	15 ppt: gen 1 vs gen 6	1.73 ± 0.439	3.91 ± 0.491	-1.17	-1.55	lm	0.723	-3.01	0.00941	**	increase
		0 ppt vs 15 ppt interaction					glm	0.882	-2.27	0.0324	*	converge
NHA-1	Control Line	0 ppt: gen 1 vs gen 6	0.771 ± 0.056	0.960 ± 0.221	-0.316	-0.33171	lm	0.342	-0.552	0.592
	Selection Line	15 ppt: gen 1 vs gen 6	0.863 ± 0.098	1.08 ± 0.082	-0.328	-0.87047	lm	0.131	-1.69	0.114
		0 ppt vs 15 ppt interaction					glm	0.335	-0.095	0.925
NHA-2	Control Line	0 ppt: gen 1 vs gen 6	0.329 ± 0.061	0.954 ± 0.322	-1.54	-0.77698	lm	0.545	-1.15	0.281
	Selection Line	15 ppt: gen 1 vs gen 6	0.643 ± 0.194	1.18 ± 0.265	-0.875	-0.73579	lm	0.376	-1.43	0.176
		0 ppt vs 15 ppt interaction					glm	0.646	0.138	0.891
NHA-3	Control Line	0 ppt: gen 1 vs gen 6	1.27 ± 0.714	1.63 ± 0.658	-0.358	-0.23606	lm	1.07	-0.334	0.748
	Selection Line	15 ppt: gen 1 vs gen 6	1.38 ± 0.345	1.22 ± 0.423	0.18	0.143896	lm	0.593	0.273	0.789
		0 ppt vs 15 ppt interaction					glm	1.12	0.462	0.649
NHA-4	Control Line	0 ppt: gen 1 vs gen 6	0.285 ± 0.172	0.572 ± 0.164	-1.01	-0.63007	lm	0.274	-1.05	0.317
	Selection Line	15 ppt: gen 1 vs gen 6	1.35 ± 0.151	1.59 ± 0.382	-0.245	-0.25098	lm	0.513	-0.486	0.634
		0 ppt vs 15 ppt interaction					glm	0.636	0.059	0.953
NHA-5	Control Line	0 ppt: gen 1 vs gen 6	1.11 ± 0.833	1.51 ± 0.569	-0.448	-0.25568	lm	1.07	-0.378	0.714
	Selection Line	15 ppt: gen 1 vs gen 6	0.502 ± 0.179	0.675 ± 0.190	-0.428	-0.31631	lm	0.3	-0.578	0.573
		0 ppt vs 15 ppt interaction					glm	0.95	0.241	0.812
NHA-6	Control Line	0 ppt: gen 1 vs gen 6	0.226 ± 0.014	0.894 ± 0.274	-1.98	-0.91947	lm	0.574	-1.16	0.278
	Selection Line	15 ppt: gen 1 vs gen 6	0.594 ± 0.207	0.780 ± 0.196	-0.394	-0.32002	lm	0.301	-0.62	0.545
		0 ppt vs 15 ppt interaction					glm	0.603	0.797	0.434
NHA-7	Control Line	0 ppt: gen 1 vs gen 6	1.47 ± 0.741	1.15 ± 0.109	0.347	0.336788	lm	0.601	0.522	0.616
	Selection Line	15 ppt: gen 1 vs gen 6	0.596 ± 0.041	0.758 ± 0.177	-0.347	-0.35717	lm	0.234	-0.692	0.5
		0 ppt vs 15 ppt interaction					glm	0.552	-0.861	0.398
NHE-Xd	Control Line	0 ppt: gen 1 vs gen 6	0.381 ± 0.063	0.784 ± 0.145	-1.04	-1.26	lm	0.201	-2.01	0.76
	Selection Line	15 ppt: gen 1 vs gen 6	0.708 ± 0.122	1.35 ± 0.165	-0.936	-1.4202	lm	0.235	-2.75	0.0156	*	increase
		0 ppt vs 15 ppt interaction					glm	0.331	-0.732	0.471
NKA-⍺1	Control Line	0 ppt: gen 1 vs gen 6	0.802 ± 0.164	1.57 ± 0.229	-0.965	-1.44	lm	0.332	-2.302	0.0469	*	increase
	Selection Line	15 ppt: gen 1 vs gen 6	1.10 ± 0.068	1.17 ± 0.152	-0.089	-0.17587	lm	0.206	-0.341	0.738
		0 ppt vs 15 ppt interaction					glm	0.369	1.88	0.0727
NKA-⍺2	Control Line	0 ppt: gen 1 vs gen 6	0.747 ± 0.279	1.27 ± 0.412	-0.77	-0.48133	lm	0.657	-0.801	0.44
	Selection Line	15 ppt: gen 1 vs gen 6	1.27 ± 0.118	1.12 ± 0.223	0.187	0.261241	lm	0.306	0.506	0.621
		0 ppt vs 15 ppt interaction					glm	0.674	1.01	0.322
NKCC-2	Control Line	0 ppt: gen 1 vs gen 6	1.15 ± 0.497	1.53 ± 0.305	-0.416	-0.43871	lm	0.548	-0.7	0.502
	Selection Line	15 ppt: gen 1 vs gen 6	0.257 ± 0.034	0.707 ± 0.036	-1.46	-4.29163	lm	0.054	-8.31	8.76 × 10⁻⁷	****	increase
		0 ppt vs 15 ppt interaction					glm	0.449	-0.149	0.883
NKCC-3	Control Line	0 ppt: gen 1 vs gen 6	0.745 ± 0.04	0.846 ± 0.070	-0.183	-0.75397	lm	0.097	-1.03	0.342
	Selection Line	15 ppt: gen 1 vs gen 6	0.771 ± 0.095	0.741 ± 0.127	0.057	0.084338	lm	0.194	0.154	0.88
		0 ppt vs 15 ppt interaction					glm	0.276	0.473	0.641
Rh-2	Control Line	0 ppt: gen 1 vs gen 6	0.724 ± 0.28	0.660 ± 0.114	0.134	0.156706	lm	0.25	0.256	0.803
	Selection Line	15 ppt: gen 1 vs gen 6	0.757 ± 0.087	0.803 ± 0.152	-0.084	-0.11272	lm	0.209	-0.218	0.83
		0 ppt vs 15 ppt interaction					glm	0.326	-0.337	0.739
VHA-a	Control Line	0 ppt: gen 1 vs gen 6	0.647 ± 0.043	0.855 ± 0.204	-0.402	-0.39614	lm	0.315	-0.659	0.523
	Selection Line	15 ppt: gen 1 vs gen 6	1.19 ± 0.111	1.37 ± 0.167	-0.196	-0.38341	lm	0.234	-0.742	0.47
		0 ppt vs 15 ppt interaction					glm	0.385	0.088	0.93
VHA-H	Control Line	0 ppt: gen 1 vs gen 6	0.311 ± 0.088	0.744 ± 0.271	-1.26	-0.80749	lm	0.346	-1.25	0.246
	Selection Line	15 ppt: gen 1 vs gen 6	0.899 ± 0.08	1.25 ± 0.22	-0.478	-0.61905	lm	0.294	-1.2	0.251
		0 ppt vs 15 ppt interaction					glm	0.461	0.175	0.863

### Sheet: Table S8 Traj Salinity Incr (FW
Supplementary Table S8: Results from the laboratory natural selection experiment (salinity increase). Here we show the trajectories of mRNA expression levels in a freshwater population after six generations of salinity increase (15 ppt) compared to those of the ancestral saline population native salinity (15 ppt) in Eurytemora carolleeae. Gene Name as the name of the iono/osmoregulatory gene anal…
Gene Name	Selection Line or Control	Group	Mean ± SE expression gen 6	Mean ± SE expression gen 1	Log 2(FC) gen 6 / gen 1	Effect Size Cohen's d	Model	Model std. error	Test statistic	p-value	Level of signif	Trend
CA-11	Selection Line	FW: gen 1 vs gen 6	0.734 ± 0.184	0.647 ± 0.059	0.182	0.406062	lm	0.156	0.556	0.598
	Control Line	SW: gen 1 vs gen 6	3.12 ± 0.900	1.69 ± 0.171	0.884	1.73	lm	0.543	2.63	0.0232	*	increase
		FW vs SW interaction					glm	0.664	-2.02	0.0591
CA-12	Selection Line	FW: gen 1 vs gen 6	0.430 ± 0.344	0.031 ± 0.006	3.8	0.947342	lm	0.272	1.47	0.180
	Control Line	SW: gen 1 vs gen 6	19.9 ± 5.60	7.33 ± 2.02	1.44	1.42	lm	4.7	2.67	0.0173	*	increase
		FW vs SW interaction					glm	5.97	-2.04	0.0532
CA-14	Selection Line	FW: gen 1 vs gen 6	0.281 ± 0.092	0.658 ± 0.193	-1.23	-0.79176	lm	0.382	-0.987	0.356
	Control Line	SW: gen 1 vs gen 6	2.07 ± 0.741	1.75 ± 0.418	0.242	0.257419	lm	0.779	0.411	0.691
		FW vs SW interaction					glm	1	-0.696	0.497
CA-9	Selection Line	FW: gen 1 vs gen 6	1.13 ± 0.285	2.45 ± 0.343	-1.12	-1.45	lm	0.482	-2.75	0.0166	*	decrease
	Control Line	SW: gen 1 vs gen 6	1.85 ± 0.479	1.65 ± 0.361	0.166	0.172783	lm	0.626	0.32	0.753
		FW vs SW interaction					glm	0.792	-1.93	0.0646
NHA-1	Selection Line	FW: gen 1 vs gen 6	1.10 ± 0.125	1.32 ± 0.097	-0.264	-0.74785	lm	0.156	-1.42	0.179
	Control Line	SW: gen 1 vs gen 6	1.28 ± 0.283	0.943 ± 0.136	0.442	0.650681	lm	0.276	1.22	0.240
		FW vs SW interaction					glm	0.322	-1.74	0.0937
NHA-2	Selection Line	FW: gen 1 vs gen 6	0.947 ± 0.431	1.81 ± 0.427	-0.933	-0.76765	lm	0.759	-1.13	0.286
	Control Line	SW: gen 1 vs gen 6	1.64 ± 0.308	0.800 ± 0.164	1.03	1.74	lm	0.325	2.58	0.0299	*	increase
		FW vs SW interaction					glm	0.826	-2.06	0.0546
NHA-3	Selection Line	FW: gen 1 vs gen 6	2.83 ± 0.893	2.40 ± 1.01	0.239	0.178315	lm	1.42	0.305	0.767
	Control Line	SW: gen 1 vs gen 6	6.20 ± 1.57	1.08 ± 0.455	2.53	2.07	lm	1.5	3.42	0.00768	**	increase
		FW vs SW interaction					glm	2.06	-2.28	0.0346	*	diverge
NHA-4	Selection Line	FW: gen 1 vs gen 6	1.42 ± 0.160	1.46 ± 0.373	-0.036	-0.03977	lm	0.48	-0.075	0.941
	Control Line	SW: gen 1 vs gen 6	1.55 ± 0.194	0.986 ± 0.213	0.65	0.8696	lm	0.377	1.49	0.160
		FW vs SW interaction					glm	0.621	-0.963	0.345
NHA-5	Selection Line	FW: gen 1 vs gen 6	0.424 ± 0.368	0.573 ± 0.243	-0.434	-0.25553	lm	0.476	-0.313	0.765
	Control Line	SW: gen 1 vs gen 6	9.65 ± 2.77	2.04 ± 0.228	2.25	2.18	lm	1.91	3.98	0.00156	**	increase
		FW vs SW interaction					glm	2.86	-2.72	0.0137	*	diverge
NHA-6	Selection Line	FW: gen 1 vs gen 6	0.720 ± 0.251	0.730 ± 0.112	-0.021	-0.02251	lm	0.245	-0.043	0.967
	Control Line	SW: gen 1 vs gen 6	3.50 ± 0.629	1.53 ± 0.321	1.19	1.87027	lm	0.632	3.11	0.00988	**	increase
		FW vs SW interaction					glm	0.631	-3.13	0.00452	**	diverge
NHA-7	Selection Line	FW: gen 1 vs gen 6	1.33 ± 0.091	1.32 ± 0.122	0.021	0.059926	lm	0.168	0.114	0.911
	Control Line	SW: gen 1 vs gen 6	2.27 ± 0.289	1.01 ± 0.194	1.17	1.97	lm	0.347	3.64	0.00266	**	increase
		FW vs SW interaction					glm	0.387	-3.22	0.00336	**	increase
NHE-Xd	Selection Line	FW: gen 1 vs gen 6	0.804 ± 0.092	1.39 ± 0.18	-0.789	-1.2819	lm	0.255	-2.3	0.0403	*	decrease
	Control Line	SW: gen 1 vs gen 6	1.09 ± 0.378	1.14 ± 0.211	-0.06	-0.06273	lm	0.402	-0.116	0.909
		FW vs SW interaction					glm	0.487	-1.11	0.279
NKA-⍺1	Selection Line	FW: gen 1 vs gen 6	7.20 ± 0.444	7.59 ± 1.11	-0.077	-0.14633	lm	1.42	-0.278	0.786
	Control Line	SW: gen 1 vs gen 6	0.643 ± 0.150	0.421 ± 0.078	0.611	0.826741	lm	0.157	1.42	0.180
		FW vs SW interaction					glm	1.5	-0.409	0.686
NKA-⍺2	Selection Line	FW: gen 1 vs gen 6	2.07 ± 0.191	1.82 ± 0.406	0.183	0.247478	lm	0.526	0.47	0.646
	Control Line	SW: gen 1 vs gen 6	1.68 ± 0.290	1.47 ± 0.296	0.192	0.221912	lm	0.501	0.417	0.683
		FW vs SW interaction					glm	0.725	0.053	0.958
NKCC-2	Selection Line	FW: gen 1 vs gen 6	1.44 ± 0.190	3.86 ± 0.196	-1.42	-4.45	lm	0.287	-8.45	1.22 × 10⁻⁶	****	decrease
	Control Line	SW: gen 1 vs gen 6	1.61 ± 0.413	0.419 ± 0.045	1.95	5.13	lm	0.182	6.56	1.04 × 10⁻⁴	***	increase
		FW vs SW interaction					glm	0.418	-8.64	1.60 × 10⁻⁸	****	converge
NKCC-3	Selection Line	FW: gen 1 vs gen 6	2.09 ± 0.257	1.87 ± 0.336	0.159	0.260597	lm	0.475	0.457	0.656
	Control Line	SW: gen 1 vs gen 6	1.77 ± 0.293	0.634 ± 0.167	1.48	2.12027	lm	0.315	3.62	0.00468	**	increase
		FW vs SW interaction					glm	0.579	-1.59	0.126
Rh-2	Selection Line	FW: gen 1 vs gen 6	0.614 ± 0.071	0.737 ± 0.138	-0.263	-0.38722	lm	0.171	-0.717	0.487
	Control Line	SW: gen 1 vs gen 6	1.59 ± 0.185	1.55 ± 0.341	0.037	0.042507	lm	0.564	0.072	0.944
		FW vs SW interaction					glm	0.569	-0.287	0.776
VHA-a	Selection Line	FW: gen 1 vs gen 6	1.24 ± 0.115	1.21 ± 0.079	0.035	0.118676	lm	0.134	0.22	0.830
	Control Line	SW: gen 1 vs gen 6	1.32 ± 0.167	0.961 ± 0.171	0.462	0.667644	lm	0.289	1.25	0.229
		FW vs SW interaction					glm	0.332	-1.01	0.324
VHA-H	Selection Line	FW: gen 1 vs gen 6	0.864 ± 0.077	1.19 ± 0.236	-0.457	-0.56766	lm	0.299	-1.08	0.301
	Control Line	SW: gen 1 vs gen 6	0.980 ± 0.097	1.29 ± 0.256	-0.398	-0.42748	lm	0.392	-0.793	0.441
		FW vs SW interaction					glm	0.494	-0.021	0.983
